# Switching an active site helix in dihydrofolate reductase reveals limits to sub-domain modularity

**DOI:** 10.1101/2021.06.18.448971

**Authors:** Victor Y. Zhao, Joao V. Rodrigues, Elena R. Lozovsky, Daniel L. Hartl, Eugene I. Shakhnovich

## Abstract

To what degree are individual structural elements within proteins modular such that similar structures from unrelated proteins can be interchanged? We study sub-domain modularity by creating 20 chimeras of an enzyme, *E. coli* dihydrofolate reductase (DHFR), in which a catalytically important, 10-residue α-helical sequence is replaced by α-helical sequences from a diverse set of proteins. The chimeras stably fold but have a range of diminished thermal stabilities and catalytic activities. Evolutionary coupling analysis indicates that the residues of this α-helix are under selection pressure to maintain catalytic activity in DHFR. We performed molecular dynamics simulations using replica exchange with solute-tempering. Chimeras with low catalytic activity exhibit non-helical conformations that block the binding site and disrupt the positioning of the catalytically essential residue D27. Simulation observables and *in vitro* measurements of thermal stability and substrate binding affinity are strongly correlated. Several *E. coli* strains with chromosomally integrated chimeric DHFRs can grow, with growth rates that follow predictions from a kinetic flux model that depends on the intracellular abundance and catalytic activity of DHFR. Our findings show that although α-helices are not universally substitutable, the molecular and fitness effects of modular segments can be predicted by the biophysical compatibility of the replacement segment.

**Statement of Significance:** α-helices are ubiquitous components of protein structure that exhibit a degree of independent folding behavior, making them plausible structural modules within proteins. Here, we assess the effects of switching the sequence of an α-helix in an essential enzyme for α-helical sequences from evolutionarily unrelated proteins. The resultant chimeric proteins can still fold but enzymatic activity, stability, and cellular growth rates are negatively affected. Computational investigations reveal how residues in an α-helix have been shaped by selection pressure to maintain catalytic activity and a specific, helical conformation of the protein. More broadly, we illustrate how molecular and fitness effects of switching protein segments depend on the protein and cellular context.
