## Supplementary material for "Switching an active site helix in dihydrofolate reductase reveals limits to sub-domain modularity": tableS1

### Sheet: Sheet1
			Table S1: List of chimera sequences and properties in this work
				Source protein	Origin sequence	Chimera sequence 25-34	Sequence identity (%)	kcat	S.E.M		KM	S.E.M		kcat/km	S.E.M	Tm	S.E.M.
		Chimeras	WT			PADLAWFKRN	100	8.45212	0.0667543		0.740083	0.0637418		11.4205	0.979478	59.68	0.459783
	Values for six orthologous chimeras from Rodrigues et al. 2019		chLg	DHFR (folA), L. grayi	25-34	PADLAYFKKQ	70	14	3		0.7	0.1		22	2	53.6	0.3	Values for six orthologous chimeras from Rodrigues et al. 2019
			chHi	DHFR (folA), H. influenzae	26-35	PADLAWFRQK	70	10	2		0.4	0.1		25	6	56.8	1
			chSd	DHFR (dyr), S. dysgalactiae	28-37	PRELQHFKET	40	37	6		6.3	0.9		6	1	51	1
			chSc	DHFR (DFR1), S. cerevisiae	32-41	PSEMKYFRQV	20	29	4		1.5	0.1		24	2	52.8	1
			chPf	DHFR, (dhfr) P. falciparum	52-61	SLDMKYFCAV	20	33	5		58	25		0.5	0.1	52.8	1
			chHs	DHFR (DHFR), H. sapiens	29-38	RNEFRYFQRM	20	9	3		67	23		0.13	0.03	50.8	1
			1	Cyclin-dependent kinase inhibitor 3 (CDKN3), Homo sapiens	60-69	VQDDTEELKS	10	0.0265486	0.00197263		2.41478	0.237388		0.0109942	0.000707681	49.36	0.454533
			2	Maternal protein tudor (tud), D. melanogaster	2099-2108	KADTLTTFDA	20	0.00660878	0.00139647		2.04612	0.971005		0.0032299	0.00137245	48.6533	0.278777
			3	FIS1 Human Mitochondrial fission 1 protein (FIS1), Homo sapiens	34-43	TQDEYAWCLV	10	0.00354743	0.000153999		4.39262	1.14967		0.00080759	0.000208441	53.4167	0.0900925
			4	Capsid protein CP Tobacco mosaic virus (strain vulgare) (TMV)	78-85	LDDPLVTALL	10	0.000118672	+++		22.0145	+++		5.3906e-06	+++	61.6067	0.165731
			5	Cyclin-dependent kinase 5 activator 1 (CDK5R1), Homo sapiens	198-207	PADVVFLYML	30	0.0364514	0.00729342		55.9065	13.1201		0.000739411	9.068e-05
			6	Insulin-like growth factor 1 receptor IGF1R, Homo sapiens	1219-1226	EQDLRFVMRN	40	0.577722	0.133314		198.826	21.8154		0.00290567	0.000452552	49.41	0.873957
			7	Circadian locomoter output cycles protein kaput (Clock), Nannospalax galili	108-116	EEDTQLMLEN	20	0.00959918	0.0026912		319.567	267.028		3.00381e-05	2.58781e-05	45.07	1.15614
			8	Hemoglobin subunit alpha HBA, Equus caballus	82-90	SNDSDLHAHN	20	0.00413454	0.00150513		20.1149	17.8508		0.000205546	8.10344e-05	51.7967	0.773348
			9	Cyclin-dependent kinase 5 activator 1 (CDK5R1), Homo sapiens	149-158	SEDLRCLGEF	20	0.0058418	0.00353343		23.6848	15.6761		0.000246648	6.62818e-05	49.6033	2.02714
			10	Glucose-6-phosphate 1-dehydrogenase (zwf), Leuconostoc mesenteroides	259-268	DKDIRAAKNA	20	0.00466641	0.00446571		1603.65	1543.88		2.90986e-06	3.053e-07	44.9333	1.07679
			11	Interferon-induced helicase C domain-containing protein 1 (Ifih1), Mus musculus	550-559	PFDEKLLEIM	20	0.000119667	+++		21.1613	+++		5.65499e-06	+++	44.87	0.0674537
			12	Glucose-6-phosphate 1-dehydrogenase (zwf), Leuconostoc mesenteroides	155-164	YDDAAELQND	20	0.00465973	0.00160891		1759.39	801.266		2.64849e-06	7.86526e-07	44.1467	0.284371
			13	folA, E. coli	97-103	GRDYEQFKRN	50	1.40768	0.424036		391.945	142.484		0.00359152	0.000730892	49.4633	0.355973
			14	Glucose-6-phosphate 1-dehydrogenase (zwf), Leuconostoc mesenteroides	124-133	FGDIAKYLKS	20	0.00062135	0.000141551		2.00362	1.58112		0.000310113	0.0002343	56.65	0.409145
			15	Mariner Mos1 transposase, D. mauritiana	329-338	LPDRWEKCVA	10	0.000563454	8.33876e-05		73.098	31.9064		7.7082e-06	2.68584e-06	52.7633	0.628901
			16	Glucose-6-phosphate 1-dehydrogenase (zwf), Leuconostoc mesenteroides	225-234	AGDYDTAGAL	10	0.00195026	0.000682561		163.298	37.5434		1.19429e-05	1.51842e-06	42.3967	0.802787
			17	Maternal protein tudor (tud), D. melanogaster	2002-2011	DSDMDIICEK	20	0.00712423	0.00442955		333.918	438.131		2.13353e-05	8.27875e-06	44.31	0.167183
			18	Mariner Mos1 transposase, D. mauritiana	100-109	QQDVSNRLRE	20	0.00443941	0.00126642		107.141	48.2757		4.14354e-05	4.8293e-06	43.0233	0.352869
			19	Cyclin-dependent kinase 5 activator 1 (CDK5R1), Homo sapiens	172-181	TDDVLWLRSV	20	1.62532	0.259567		102.033	33.4879		0.0159295	0.00298961	51.6233	2.36493
			20	Maternal protein tudor (tud), D. melanogaster	2465-2474	KCDAALLQSF	20	0.923925	0.533652		662.968	338.387		0.00139362	0.000363206	47.5433	0.149053
